# Combinatorial prediction of therapeutic perturbations using causally-inspired neural networks

**DOI:** 10.1101/2024.01.03.573985

**Authors:** Guadalupe Gonzalez, Xiang Lin, Isuru Herath, Kirill Veselkov, Michael Bronstein, Marinka Zitnik

## Abstract

Phenotype-driven approaches identify disease-counteracting compounds by analyzing the phenotypic signatures that distinguish diseased from healthy states. Here, we introduce PDGrapher, a causally inspired graph neural network (GNN) model that predicts combinatorial perturbagens (sets of therapeutic targets) capable of reversing disease phenotypes. Unlike methods that learn how perturbations alter phenotypes, PDGrapher solves the inverse problem of directly predicting the perturbagens needed to achieve a desired response by embedding disease cell states into networks, learning a latent representation of these states, and identifying optimal combinatorial perturbations. In experiments in nine cell lines with chemical perturbations, PDGrapher identifies effective perturbagens in more testing samples than competing methods. It also demonstrates competitive performance on ten genetic perturbation datasets. An advantage of PDGrapher is its direct prediction, in contrast to the indirect and computationally intensive approach traditionally used in phenotype-driven models. This approach accelerates training by up to 25 times compared to existing methods, providing a fast approach for identifying therapeutic perturbations and advancing phenotype-driven drug discovery.
