## Supplementary table 8 for "Combinatorial prediction of therapeutic perturbations using causally-inspired neural networks"

### Sheet: TableS8_Scoring_system
Table S8. Scoring system of evidence for drug target genes
Type of evidence	Data base	Type	Weight for global score	Scoring system	Score filtering/processing	Description
otGeneticsPortal	Open Targets Genetics portal	Genetic associations	1	The L2G model produces a score, ranging from 0 to 1, which reflects the approximate fraction of Gold-standard positive genes among all genes near a given threshold	filtered to use scores above 0.05	Open Targets Genetics focuses on the identification of trait-causal genes from significant loci in genome-wide association studies (GWAS).
geneBurden	Multiple	Genetic associations	1	The associations are a result of collapsing rare variants in a gene into a single burden statistic and regress the phenotype on the burden statistic to test for the combined effects of all rare variants in that gene	Scaled p-value from 0.25 (p = 1e-7) to 1 (p < 1e-17).	Gene burden data comprises gene–phenotype relationships observed in gene-level association tests using rare variant collapsing analyses. The Platform integrates burden tests carried out by several sources.
eva	European Variation Archive	Genetic associations	1	ClinVar evidence is scored in a 2-step process. In step 1, a score is assigned to every piece of evidence based on the clinical significance; In Step 2, the score is modulated based on the ClinVar review status.		European Variation Archive (EVA) provides variant-level data, focusing on germline (inherited) genetic variations and their association with diseases
genomicsEngland	Genomics England PanelApp	Genetic associations	1	Based on Genomics England gene rating: Amber (0.5); Green (1)		The data in Gene2Phenotype (G2P) is produced and curated from the literature by different sets of panels formed by consultant clinical geneticists.
gene2Phenotype	Gene2Phenotype	Genetic associations	1	Based on Gene2Phenotype confidence: limited (0.01), moderate (0.5), strong (1), both RD and IF (1), definitive (1)		A database that connects genes to phenotypes, often used for rare disease research. It includes manually curated associations between genes and human phenotypes.
uniprotLiterature	UniProt	Genetic associations	1	Uniprot confidence: medium (0.5); High (1)		The Universal Protein Resource (UniProt) provides a large-compendium of sequence and functional information at the protein level. As part of their functional annotation effort, UniProt curators also annotate proteins with publications supporting their involvement on pathogenic processes. All publications supporting a given target disease relationship are aggregated into one single Platform eviden…
uniprotVariants	UniProt	Genetic associations	1	Uniprot confidence: medium (0.5); High (1)		Variants are documented in UniProt, a comprehensive resource for protein sequence and function, that are associated with specific diseases.
orphanet	Orphanet	Genetic associations	1	Orphanet Disorder Gene Association Status: Not yet assessed (0.5), Assessed (1)		Orphanet is a database focused on rare diseases and orphan drugs. This column indicates gene-disease associations related to rare conditions.
clingen	ClinGen	Genetic associations	1	ClinGen classification: No reported evidence (0.01), refuted (0.01), disputed (0.01), limited (0.01), moderate (0.5), strong (1), definitive (1)		The ClinGen resource provides clinically relevant genetic data, particularly focused on the clinical validity and actionability of gene-disease relationships.
cancerGeneCensus	COSMIC	Somatic mutations	1	Scoring is based on Cancer Gene Census tier system: Only 1 mutated sample (-0.25), Gene mutated more frequently in particular disease compared to other diseases (+0.25), Mutations in gene occur more frequently than in other genes of similar length in the same disease (+0.25)		Cancer Gene Census (CGC) is part of the Wellcome Sanger Institute Catalogue of Somatic Mutations in Cancer (COSMIC).
intogen	IntOGen	Somatic mutations	1	Several state-of-the-art driver methodologies aiming to cover different approaches (e.g. dN/dS, Hotspots, etc.) are included to finally produce a consensus q-value for each driver gene in every tumor.	Scaled combined q-values from 0.25 (q = 0.1) to 1 (q < 1e-10).	IntOGen provides a framework to identify potential cancer driver genes using large-scale mutational data from sequenced tumor samples. By harmonising tumor sequencing data from the ICGC/TCGA Pan-Cancer Analysis of Whole Genomes (PCAWG) and other comprehensive efforts, IntOGen aims to provide a consensus assessment of cancer driver genes.
evaSomatic	European Variation Archive	Somatic mutations	1	ClinVar evidence is scored in a 2-step process. In step 1, a score is assigned to every piece of evidence based on the clinical significance; In Step 2, the score is modulated based on the ClinVar review status.		Somatic variants (mutations that occur after conception) from the European Variation Archive (EVA), specifically related to cancer and other somatic mutation-driven diseases.
cancerBiomarkers	Cancer Biomarkers	Path & Sys biology	0.5	All manually curated evidence in Cancer Biomarkers has a score of 1		The Cancer Biomarkers database features biomarkers of drug sensitivity, resistance, and toxicity for drugs targeting specific targets in cancer, curated by clinical and scientific experts in precision oncology, and classified by cancer type.
chembl	ChEMBL	Drugs	1	ChEMBL evidence is scored in a 2-step process. In step 1, a score is assigned to every piece of evidence based on the clinical precedence; In Step 2, for those clinical trials that have stopped early, the score is down-weighted based on the classification of the reason to stop. In this way, less importance is attributed to evidence of studies that have been stopped due to negative outcomes or saf…		The EMBL-EBI ChEMBL is a manually curated database of bioactive molecules with drug-like properties, either approved for marketing by the U.S Food and Drug Administration (FDA), or clinical candidates. ChEMBL also captures information regarding the drug molecule indications, as well as their curated pharmacological target.
crisprScreen	CRISPRbrain	Path & Sys biology	1	The Platform uses the linearized CRISPRbrain's assessment of statistical significance to assign a score, including hits from both the upper and lower end of the distribution		CRISPRbrain is a database for functional genomics screens in differentiated human brain cell types. We have prioritised genome-wide CRISPRi/a/KO screens (healthy vs KO) for integration in the Platform to generate target disease evidence.
crispr	Project Score	Path & Sys biology	1	any Project Score prioritised target with priority score reaching 36.0 is included as independent evidence; however, pan-cancer dependecies are excluded from the integration.	Project Score priority score divided by 100.	Project Score is a Wellcome Sanger Institute resource that aims to identify dependencies in cancer cell lines to guide precision medicine. The project combines gene fitness effects derived from whole-genome CRISPR-Cas9 synthetic-lethality screenings with tractability data, genomic biomarkers and various target annotation enabling a systematic prioritisation of potential targets.
slapenrich	SLAPenrich	Path & Sys biology	0.5	SLAPenrich enrichment analysis is based on EMBL-EBI Reactome pathways and mutation data from The Cancer Genome Atlas (TCGA) cohort. In the Platform, each pathway significantly enriched in tumor-occurring mutations constitute individual pieces of evidence.	Scaled enrichment p-value from 0.5 (p = 1e-4) to 1 (p<1e-14).	SLAPenrich (Sample-population Level Analysis of Pathway enrichments) is a novel statistical framework for the identification of significantly mutated pathways, at the sample population level, in large cohorts of cancer patients. SLAPenrich is based on a Poisson binomial model that takes into account the length of blocks of exons in genes within each pathway, and the background mutation rate of th…
progeny	PROGENy	Path & Sys biology	0.5	a PROGENy evidence is defined as any significantly regulated sample-level pathway activities inferred from matched normal vs. tumor samples	Scaled p-value from 0.5 (p = 1e-4) to 1 (p<1e-14).	PROGENy (Pathway RespOnsive GENes) is a linear regression model that calculates pathway activity estimates based on consensus transcriptomic gene signatures obtained from perturbation experiments. PROGENy (Schubert et al) provides a framework to systematically compare pathway activities between normal and primary samples from The Cancer Genome Atlas (TCGA).
reactome	Reactome	Path & Sys biology	1	All manually curated evidence in Reactome has a score of 1.		The Reactome database manually curates and identifies reaction pathways that are affected by a disease. Reactome annotation includes information regarding the causal target - disease link either being a protein coding mutation or an altered expression.
europepmc	Europe PubMed Central	Text mining	0.2	Score based on weighted document sections, sentence locations, and title for full text articles and abstracts as described in Kafkas et al., 2017. The aggregated scores of each gene/disease co-occurrence in the publication are further normalised between 0 and 1.		The EMBL-EBI Europe PubMed Central (Europe PMC) enables access to a worldwide collection of life science publications and preprints from trusted sources. In the Platform, a piece of Europe PMC evidence is the result of aggregating all co-occurrences of the same target and disease within the same publication.
expressionAtlas	EMBL-EBI Expression Atlas	RNA expression	0.2	In a given contrast, to consider a gene significantly regulated in a contrast, all the following rules are required: 1) Absolute log2 fold change > 1 2) Adjusted p-value <= 0.05 3) Maximum significant genes probes per contrast = 1000	ExpressionAtlas scoring is the result of the product of: 1) Scaled p-value from 0 (p = 1) to 1 (p<1e-10); 2) Absolute log2 fold change divided by 10; 3) Percentile rank divided by 100	Data from the Expression Atlas, which provides gene expression patterns across different tissues, cell types, and conditions, linking genes to diseases based on expression data.
impc	International Mouse Phenotyping Consortium	Animal models	0.2	The evidence score indicates the degree of concordance between the mouse and disease phenotypes, as described by Smedley et al 2013.		International Mouse Phenotyping Consortium (IMPC), which assesses gene knockouts in mice to determine the phenotypic consequences, helping to understand gene function in human diseases.
sysbio	Gene signatures	Path & Sys biology	0.5	Scoring depends on whether the original data contains or not a score		The Platform also provides information about key driver genes for specific diseases that have been curated from Systems Biology analysis. These publications present different disease gene signatures as potential key drivers or key regulators causing disease.
